# Phenotypic impact of individual conserved neuronal microexons and their master regulators in zebrafish

**DOI:** 10.1101/2024.10.23.619860

**Authors:** Laura Lopez-Blanch, Cristina Rodríguez-Marin, Federica Mantica, Luis P. Iñiguez, Jon Permanyer, Elizabeth M. Kita, Tahnee Mackensen, Mireia Codina-Tobias, Francisco Romero-Ferrero, Jordi Fernandez-Albert, Myriam Cuadrado, Xosé R. Bustelo, Gonzalo G. de Polavieja, Manuel Irimia

## Abstract

Microexons exhibit striking evolutionary conservation and are subject to precise, switch-like regulation in neurons, orchestrated by the splicing factors *Srrm3* and *Srrm4*. Disruption of these regulators in mice leads to severe neurological phenotypes, and their misregulation is linked to human disease. However, the specific microexons involved in these phenotypes and the effects of individual microexon deletions on neurodevelopment, physiology, and behavior remain poorly understood. To explore this, we generated zebrafish lines with deletions of 18 individual microexons, alongside *srrm3* and *srrm4* mutant lines, and conducted comprehensive phenotypic analyses. We discovered that while loss of *srrm3*, alone or together with *srrm4*, resulted in significant alterations in neuritogenesis, locomotion, and social behavior, individual microexon deletions typically produced mild or no noticeable effects. Nonetheless, we identified specific microexons associated with defects in neuritogenesis (*evi5b*, *vav2*, *itsn1*, *src*) and social behavior (*vti1a*, *kif1b*). Additionally, most microexon deletions triggered coordinated transcriptomic changes in neural pathways, suggesting the presence of molecular compensatory mechanisms. Our findings suggest that the severe phenotypes caused by *Srrm3/4* depletion arise from the combined effects of multiple subtle disruptions across various cellular pathways, which are individually well-tolerated.
