## Supplementary material for "Phenotypic impact of individual conserved neuronal microexons and their master regulators in zebrafish": Table S2

### Sheet: List of selected MICs
Gene_name	EventID	Length	Neurons_HuC_72hpf	Brain_Telenc	Cerebellum	Pancreas_BetaCells	Heart_A	Adipose_a	Intestine_A	Kidney_A	Skin	Testis_A	dPSI_N_Z	dPSI_eMIC_Z	dPSI_N_H	dPSI_eMIC_H	dPSI_ASD
ap1g1	DreEX0013683	9	88.05	88.02	93.29	3.59	1.77	0.91	0.99	1.29	0	0	75.27	-14.98	66.34	58.21	-6.41
apbb1	DreEX0013846	6	98.87	96.26	96.97	100	2.35	0	0	0	0	9.77	91.13	-51.53	81.28	98.74	-7.29
asap1b	DreEX0015073	9	98.75	97.41	94.37	86.78	13.02	4.45	0	0	0	1.64	92.58	-61.37	60.01	98.52	-7.48
cdon	DreEX0020538	10	43.3	3.26	56.2	12.28	0	0	0	0	0	0	12.01	-11.07	66.95	100	-5.16
evi5b	DreEX0030978	10	82.44	86.36	83.18	21.1	0	1.81	0	0	0	0	75.51	-51.4	53.02	91.22	-19.82
gli2b	DreEX0035002	11	87.03	5.73	32.74	0	0	NA	0	0	0	0	46.38	-4.91	NA	95.53	NA
gli3	DreEX0035009	11	94.37	51.47	0	NA	0	0	0	0	0	0	51.95	-13.72	0	13.76	0
itsn1	DreEX0040386	15	90.92	88.31	88.99	17.95	0	0	0	0	0	0	83.4	-44.94	51.48	87.95	-5.66
kif1b	DreEX0041536	18	99.34	99.31	99.33	46.77	12.63	10.21	10.2	2	0	3.97	87.86	-30.94	86.13	96.26	-13.28
madd	DreEX0044304	9	38.27	15.9	15.95	13.81	0	0	0	0	0	0.82	24.05	-39.17	20.81	73.3	-1.9
mef2ca	DreEX0045884	24	38.2	93.41	100	NA	0.4	0	0	0	0	5.82	89.61	-77.63	93.41	99.03	-2.02
reln	DreEX0007444	6	83.96	43.83	79.37	NA	9.16	0	0	0	0	0	46.43	-23.39	91.06	NA	-10.84
shank3a	DreEX0066086	24	95.25	86.07	100	0	0	0	NA	0	NA	0	94.26	-54.68	87.63	100	-1.71
shank3b	DreEX0066093	21	100	94.05	92.81	89.9	0	0	0	0	0	0	89.99	-29.31	87.63	100	-1.71
src	DreEX0075047	18	97.53	88.33	94.52	33.33	0	4.76	0	0	0	0	87.62	-24.71	72.52	66.47	-8.78
vav2	DreEX0084167	15	56.52	59.46	5.04	46.67	0	0	0	0	0	0	54.76	-37.19	45.75	91.7	-13.45
vdac3	DreEX0084235	3	97.12	91.13	93.44	12.51	25.99	0.1	0.84	0.08	0	0.78	87.58	-40.96	1.61	5.56	-1.64
vti1a	DreEX0084665	21	73.72	78.62	83.96	2.71	6	0	0	0	0	0	77.19	-49.71	76.48	91.54	-6.51
spock3*	DreEX0074887	6	98.61	94.53	70.51	90.47	3.54	7.65	8.07	0	38.81	2.08	85.37	-68.26	63.34	NA	-6.05
pus7*	DreEX0059894	18	91.54	30.43	85.19	0	12.27	0	0	0	0	0	62.63	-26.02	86.64	95.43	-5.67
dock7*	DreEX0028014	15	93.12	94.66	97.37	14.4	77.38	28.99	25.18	10.72	34.65	2.51	54.46	-16.86	57.57	69.33	-16.22
