## Supplementary material for "Phenotypic impact of individual conserved neuronal microexons and their master regulators in zebrafish": Table S3

### Sheet: gRNAs
Gene	Founder	5' gRNA	3' gRNA
ap1g1	Founder 1	GCTACGGTTATGAGCATGAGAGG	TGTTAGAATGAAAAGGTAAGAGG
apbb1	Founder 1	GCATTCTGGATCCCAGGGAGAGG	TGAAAAATGTAAGAATAAGGCGG
asap1b	Founder 3, Founder 7	GGTGAGAGAGACATAGGAAAGGG	TGGCTTGTCAGATAAAACTGAGG
cdon	Founder 1, Founder 2	AGAGCAGGCCTGGACCCATTAGG	CGACGGCATGCCAGAGTCAATGG
dock7	Founder 3	TGAGTCTGGGTTTCTGCAGGGGG	GGACTGCTGTCAGTGGTGTCCGG
dock7	Founder 1	GTGAGTCTGGGTTTCTGCAGGGG	CGAGAGGGGACGCTACTGTCCGG
evi5b	Founder 3, Founder 6	TGTGGGGAGAAACGCATTTATGG	GTGACACGCACACAGTTGTGTGG
gli2b	Founder 1, Founder 2	CGTACGGATAGACGTTACTGAGG	GGGCAGTTGACAAATGACATGGG
gli3	Founder 9	TGTCTCAAGTGATGTTTGGCAGG	AGATTAATGTATAAAAGAAAAGG
gli3	Founder 7	TGTCTCAAGTGATGTTTGGCAGG	TGAGCTATTCATTCAGTCATTGG
itsn1	Founder 1, Founder 3	GAGGTCAGTTCAATGCGCATCGG	GCCTGAAGGTGAAGGGAGAGTGG
kif1b	Founder 1	AGAGTTATAGTACTGAAGACAGG	TGAGCACAAGACAGATTATTAGG
kif1b	Founder 2	TGGTACAGTTATCCTGGGTAGGG	TGAGCACAAGACAGATTATTAGG
madd	Founder 1, Founder 2	GTGCTACGAACCCACCCTTACGG	GGCCCATGCAAAGACATCCATGG
mef2ca	Founder 1	TGAACCGCATTAGTAAAGTACGG	TGGATTGGTTTTAACAGTGCAGG
pus7	Founder 1, Founder 2	GTCCACAGGAGCACAGGAGGAGG	GTGCAGTGTAGTGTAGTTTTAGG
reln	Founder 1, Founder 2	AGGTTATAAGATGCGGGACAGGG	GGAACAGCGAAGCACTTACCTGG
shank3a	Founder 1	TGTAATGAACTCAGTAAACTCGG	GGTTGGGTAGGCAGCTTATTAGG
shank3a	Founder 2	TGTAATGAACTCAGTAAACTCGG	AGGAGGTGAGTTGTGTATTGAGG
shank3b	Founder 1, Founder 2	GAAAATGATACAGCTATGAAAGG	GGGTTTTAAATACAAATCTCAGG
spock3	Founder 1, Founder 2	TGATTGTAGAGGAAGCATTGAGG	GCAATATTACACGCCCATACAGG
src	Founder 1, Founder 2	CGTGTAGAGGAAAAACACAGAGG	AGGAGATGTGACACTATTTCTGG
vav2	Founder 1	GAGAACTCGCGCACAGCCGTGGG	GAGCGTTAGAGAATTATGTGCGG
vav2	Founder 2	GTTTTCCTGTCATTTTCCCACGG	GAGCGTTAGAGAATTATGTGCGG
vdac3	Founder 5	GGAAAGACGAAAGCAGCGATGG	AGACTGGGATGTTTAACATGGGG
vti1a	Founder 1, Founder 2	GGCACAAAATAGAGGGAGGGAGG	GAGGATCGGCAGGAAAAAGAGGG
