## Supplementary material for "Phenotypic impact of individual conserved neuronal microexons and their master regulators in zebrafish": Table S4

### Sheet: RT-PCR
Gene	EventID	Forward sequence	Reverse sequence	MIC+ band	MIC- band
ap1g1	DreEX0013683	GAAGTCCTGACATGCTCTCGC	CGGACACATCATGCTCAGGAG	114	105
apbb1	DreEX0013846	AACACTGCTTCACTCACAGC	AACTTGTCCCTGGCCACATA	108	102
asap1b	DreEX0015073	AGAGAAAAAGCAGCTCACGGC	TGCATACTGTAGCCACCCTGT	106	102
cdon	DreEX0020538	TCCAAAGCTCCAATTGTGTCTCT	CGGTCTGGAGCCTCAGGAA	117	107
dock7	DreEX0028014	TATTCACGAGGCCAACAGGGA	GGTGCCAAACATCCTCTTTCCA	124	109
evi5b	DreEX0030978	CTCCAGCCAGTACATCCGAG	GTTTGGTAAGCCCTGATGCC	111	101
gli2b	DreEX0035002	GCACTACTAGAGGAGTGGAGGA	TGCTGCATGATGACTGACCAC	113	102
gli3	DreEX0035009	ACCCATGCTACCTCAAAACAGG	TGCTGCATGAAGACTGACTGC	117	106
itsn1	DreEX0040386	CCCGCAGTCATGATGAGATC	TCTCTCCTCCTAACCATCCAG	123	108
kif1b	DreEX0041536	AAAGGTGATTTCTGCCCTGG	TAGCAGCCATGTCAACACTG	109	91
madd	DreEX0044304	GGTGGTCTCCTCCAAGTCAC	TGCACTTTTTAATGTGATTCAGC	100	91
mef2ca	DreEX0045884	CTGGAGCCAAGAACACCATG	CAGGTGTGCTGAGAGACTGA	102	78
pus7	DreEX0059894	GACGGGCAGAGGGTAATTGT	GTTCTTCGGCCATGAATGCT	125	107
reln	DreEX0007444	CAGTGGGCACTGGACCAT	GCCTCTTCCGGCTGTAGTAG	118	112
shank3a	DreEX0066086	CCCTGAGGTCCAAAAGCATG	GGCCTCAGTACTGTCTCCTG	138	114
shank3b	DreEX0066093	TGCAGAACTGGAGGAGCTG	CCGCTGCCTCATCACTACAA	136	115
spock3	DreEX0074887	GTTGACCGGGAGATGGGAC	GATCGAATGGCTTTCCTGGG	77	68
src	DreEX0075047	GCCTCCGATTTGTCATTCAGG	GTATCCGCTCTCTCCTGTCG	123	105
vav2	DreEX0084167	CGAGGACATCATCAAGGTGG	CGAGGACATCATCAAGGTGG	101	86
vdac3	DreEX0084235	TGGACCTGAAGACCAAGTCTCA	CTTGGTCTCCAGGTTTCCAGC	101	98
vti1a	DreEX0084665	CCTACAGTGATGAGGTGCGGA	ACCTTTCCAGCCTCTCTGTGT	123	102

### Sheet: Genotyping
Gene	EventID	Forward sequence	Reverse sequence	WT band	DEL band
ap1g1	DreEX0013683	CTTCAGCTCTTCCCACCCC	CATGATGATGCGGTTGTTTTGT	260	200
apbb1	DreEX0013846	AGGCTGTTGAAAGATTGTTTTGT	CTGAGACCAAATGCTCCAACT	341	240
asap1b	DreEX0015073	GCCAACACACTCGGCTTATG	GCTCGAGTACAAAACACACATAC	266	150
cdon	DreEX0020538	AACACGTTTAGGCATTGACAAA	CCTCAACATCCATCAGTGAACC	250	200
dock7	DreEX0028014	TCCCAAAATCATACTGCCCC	GTGTGAAAGAGGCGAACGAG	496	240
evi5b	DreEX0030978	CAACCCACACATCACTGCTC	AAAATGGCCAGTTGCAGAAC	277	150
gli2b	DreEX0035002	TGATTCTTAAACTGGCGTGCT	ACCTACTAACCAAGCATGCTG	386	200
gli3	DreEX0035009	GTGCCAACAATGTTCACCAAC	CGAAATTATTAGCCCTCCTGTGA	512	200
itsn1	DreEX0040386	TGTCCAGGGAGTGTGAGGGATTT	ACAGTAGGAAAACATTGTGTGCA	400	300
kif1b	DreEX0041536	AAACAGCCAGTGAAGCATGT	CTGGCTGAGGTGGTGAGTAT	341	240
madd	DreEX0044304	GGAAGGAATCAGCAGTTGGA	ATCATGGCATTGATCCTCTG	400	150
mef2ca	DreEX0045884	TTGTTGTTGCGTTACCATAGC	GCTGTTCAACCGAGCCAATA	386	200
pus7	DreEX0059894	TCGCTCTGTAATGCTGTTGT	TGAAGACAGGACAGATCAGCT	296	150
reln	DreEX0007444	TTCTCCTCCTCCTCCTGTGT	GGGGATGAAGTCTACAGCGA	296	252
shank3a	DreEX0066086	AACTGTGTCATCTCCCTCCTG	GCTGCCTGTGCTTTGAGAA	397	159
shank3b	DreEX0066093	TCACAAATACATCACAAAGCACA	AACGCACACCTTCTTGCATT	500	250
spock3	DreEX0074887	TAAATGGCCTAATGCCAAGC	TTGCAACTTTCTCACCATGC	482	250
src	DreEX0075047	AGCTAAAAGTGCTCCAGACAGA	TGGTTGTGAGTGAGCCAGTT	600	550
vav2	DreEX0084167	ATTGGTGCGTGTGTGAGAGA	TGAGCAAGTGCATCTTTTGG	442	300
vdac3	DreEX0084235	ATTGGAGATGTTGAGCTGTCA	ACTCTCCAGATGTTCAGTGTGT	250	200
vti1a	DreEX0084665	AAAGTCGGCATGAGTCTCGT	ATGGAGGATCGGCAGGAAAA	397	240
