## Supplementary material for "Phenotypic impact of individual conserved neuronal microexons and their master regulators in zebrafish": Table S5

### Sheet: Table S5
SampleName	GroupName	Excluded
Adipose_a	Adipose
Eggs_A	EarlyEmbryo
Embr_2C4C_M	EarlyEmbryo
Embr_2hpf_c	EarlyEmbryo
Embr_2hpf_H	EarlyEmbryo
Embr_1K	EarlyEmbryo
Embr_oblong_A	EarlyEmbryo
Embr_Sphere_A	EarlyEmbryo
Embr_Dome	EarlyEmbryo
Embr_Shield_A	EarlyEmbryo
Embr_8hpf_H	EarlyEmbryo
Skin	Epithelial
Embr_Bud	EXCLUDE
Embr_12hpf_H	EXCLUDE
Embr_10som	EXCLUDE
Embr_16hpf_H	EXCLUDE
Embr_20hpf_H	EXCLUDE
Embr_24hpf_A	EXCLUDE
Embr_26hpf_H	EXCLUDE
Embr_28hpf	EXCLUDE
Embr_32hpf_G	EXCLUDE
Embr_48hpf_A	EXCLUDE
Embr_48hpf_B	EXCLUDE
Embr_72hpf_A	EXCLUDE
Embr_4dpf_A	EXCLUDE
Embr_5dpf_A	EXCLUDE
Embr_6dpf_A	EXCLUDE
Embr_7dpf_A	EXCLUDE
PGC_24h_A	EXCLUDE
PGC_24h_B	EXCLUDE
Embr_EVL_Neg	EXCLUDE
Embr_EVL_Pos	EXCLUDE
Embr_Gata1_cells	EXCLUDE
Embr_Heart_48hpf	EXCLUDE
Embr_Head_5_6dpf	EXCLUDE
Head	EXCLUDE
Inf_Olive_Nuc	EXCLUDE
Cerebellum	EXCLUDE
Hindbrain_Cont	EXCLUDE
SpinalCord_Sham	EXCLUDE
Eurydendroid_cells	EXCLUDE
Granule_cells	EXCLUDE
Purkinje_cells	EXCLUDE
Neurons_SpCord_HuC_20hpf	EXCLUDE
Neurons_SpCord_Olig2_20hpf	EXCLUDE
Rods_XOPS_GFPpos	EXCLUDE
Bergmann_glia	EXCLUDE
Pancreas_nonCAC	EXCLUDE
Pect_Fin	EXCLUDE
Bones	EXCLUDE
PGC_7h_A	GermLine
PGC_7h_B	GermLine
Gills_A	Gills
Pericyte	ImmuneHemato
Spleen_A	ImmuneHemato
Granulocytes	ImmuneHemato
Intestine_A	Intestine
Kidney_A	Kidney
Liver_A	Liver
Heart_A	Muscle
Muscle_A	Muscle
Muscle_B	Muscle
Brain_4_fem	Neural	PancreasEndo
Brain_4_male	Neural	PancreasEndo
Brain_A	Neural	PancreasEndo
Brain_Telenc	Neural	PancreasEndo
Forebrain_Cont	Neural	PancreasEndo
Midbrain_Cont	Neural	PancreasEndo
Neurons_HuC_72hpf	Neural	PancreasEndo
Retina_Adult_a	Neural	PancreasEndo
Retina_Adult_b	Neural	PancreasEndo
Ovary_A	Ovary
Pancreas_AlphaCells	PancreasEndo	Neural
Pancreas_BetaCells	PancreasEndo	Neural
Pancreas_DeltaCells	PancreasEndo	Neural
Pancreas_Acinar	PancreasExo
Pancreas_CAC	PancreasExo
SwimBladder	SwimBladder
Testis_A	Testis
Sperm	Testis
