## Supplementary material for "Phenotypic impact of individual conserved neuronal microexons and their master regulators in zebrafish": Table S6

### Sheet: RNA-seq samples
Sample	ReadN	%gDNA_Unique	%gDNA_multi	%mRNA_unique	%mRNA_multi	Batch	RNA_conc	Length	SE/PE	Notes
Embr_5dpf_Ap1g1_1_DEL_c	41751027	70.15	8.62	74.47	6.1	3	44	50	SE
Embr_5dpf_Ap1g1_1_WT_c	39564086	70.47	8.29	74.69	6.08	3	74.6	50	SE
Embr_5dpf_Apbb1_1_DEL_c	55673078	69.8	9.13	72.16	6.55	3	187	50	SE
Embr_5dpf_Apbb1_1_WT_c	48114776	69.82	8.97	73.5	7.01	3	71	50	SE
Embr_5dpf_Asap1b_7_DEL_b	58533150	68.02	9.9	76.73	6.41	2	65.8	50	SE
Embr_5dpf_Asap1b_7_WT_b	63842103	67.97	10.15	75.57	5.96	2	164	50	SE
Embr_5dpf_Cdon_1_DEL_c	41003434	70.05	9.06	73.99	6.45	3	122	50	SE
Embr_5dpf_Cdon_1_WT_c	45890324	69.99	8.9	73	6.28	3	55.6	50	SE
Embr_5dpf_Evi5b_6_DEL_b	51547833	65.7	11.76	78.92	6.97	2	17.5	50	SE
Embr_5dpf_Evi5b_6_WT_b	53759377	66.05	11.25	78.26	6.76	2	33.6	50	SE
Embr_5dpf_Gli2b_1_DEL_b	52005567	67.58	11.46	75.56	6.15	2	200	50	SE
Embr_5dpf_Gli2b_1_WT_b	51550164	67.85	10.54	77.44	6.45	2	136	50	SE
Embr_5dpf_Gli3_7_DEL_a	32939314	70.13	9.15	77.13	6.93	1	34.6	50	SE
Embr_5dpf_Gli3_7_WT_a	34302028	68.22	10.41	77.95	8.73	1	41.2	50	SE
Embr_5dpf_Itsn1_1_DEL_a	30758120	70.07	8.73	78.37	6.98	1	14.2	50	SE
Embr_5dpf_Itsn1_1_WT_a	33352537	70.19	9.4	77.14	7.46	1	7.8	50	SE
Embr_5dpf_Kif1b_1_DEL_a	34695796	69.34	8.86	79.58	7.16	1	36.6	50	SE
Embr_5dpf_Kif1b_1_WT_a	33052259	68.47	9.77	78.27	7.95	1	122	50	SE
Embr_5dpf_Madd_1_DEL_c	47552130	69.88	8.73	72.86	5.88	3	86	50	SE
Embr_5dpf_Madd_1_WT_c	42765551	68.79	9.67	71.99	6.96	3	51.6	50	SE
Embr_5dpf_Mef2ca_1_DEL_b	49272625	67.35	9.66	78.8	6.89	2	55	50	SE
Embr_5dpf_Mef2ca_1_WT_b	57655340	68.18	9.44	77.88	6.67	2	49.8	50	SE
Embr_5dpf_Reln_2_DEL_c	49654013	69.05	9.44	72.28	7.07	3	139	50	SE
Embr_5dpf_Reln_2_WT_c	48084383	69.45	8.93	73.52	6.38	3	61.6	50	SE
Embr_5dpf_Shank3a_2_DEL_c	42956107	69.96	8.96	75.21	6.3	3	39.2	50	SE
Embr_5dpf_Shank3a_2_WT_c	42538600	70.43	8.68	74.78	6.52	3	68.6	50	SE
Embr_5dpf_Shank3b_1_DEL_d	30078430	69.74	7.69	79.34	6.56	4	49	50	SE
Embr_5dpf_Shank3b_1_WT_d	32360878	67.88	10.21	78.36	6.41	4	26.8	50	SE
Embr_5dpf_Src_1_DEL_d	34242275	69.45	8.13	78.43	6.86	4	20.8	50	SE
Embr_5dpf_Src_1_WT_d	41934010	69.66	8.24	78.51	6.66	4	9	50	SE
Embr_5dpf_srrm3_KO_17A_a	75362272	65.45	9.31	71.47	6.59	NA	NA	125	PE
Embr_5dpf_srrm3_KO_17A_b	82425910	65.01	10.88	67.6	6.27	NA	NA	125	PE
Embr_5dpf_srrm3_WT_17A_a	67437667	64.33	9.42	73.06	7.15	NA	NA	125	PE
Embr_5dpf_srrm34_DKO_b	76717205	64.71	10.05	71.56	6.59	NA	NA	125	PE
Embr_5dpf_srrm34_WT_b	61901734	63.88	12.38	68.09	7.09	NA	NA	125	PE
Embr_5dpf_Vav2_1_DEL_d	31301041	69.39	8.44	78.2	7.05	4	31.8	50	SE
Embr_5dpf_Vav2_1_WT_d	28884314	70.16	8.53	78.7	6.89	4	11.3	50	SE
Embr_5dpf_Vdac3_5_DEL_b	56169443	68.49	9.96	77.31	7.13	2	138	50	SE
Embr_5dpf_Vdac3_5_WT_b	57691711	68.68	9.49	77.71	6.92	2	76.4	50	SE
Embr_5dpf_Vti1a_1_DEL_c	47267622	69.79	9.02	73.46	6.72	3	166	50	SE
Embr_5dpf_Vti1a_1_WT_c	45324246	69.72	8.4	75.63	6.44	3	25.4	50	SE
Neurons_HuC_72hpf	130815281	74.04	5.1	64.85	2.54	NA	NA	125	PE
